# Supplier-origin gut microbiomes affect host body weight and select autism-related behaviors

**DOI:** 10.1101/2024.04.01.587648

**Authors:** Zachary L. McAdams, Kevin L. Gustafson, Amber L. Russell, Rachel Self, Amy L. Petry, Teresa E. Lever, Aaron C. Ericsson

**Affiliations:** Molecular Pathogenesis & Therapeutics Program, University of Missouri, Columbia, MO, 65201; MU Metagenomics Center, University of Missouri, Columbia, MO, 65201; Mutant Mouse Resource and Research Center at MU, Columbia, MO, 65201; Comparative Medicine Program, University of Missouri, Columbia, MO, 65201; Department of Veterinary Pathobiology, University of Missouri, Columbia, MO, 65201; Division of Animal Sciences, University of Missouri, Columbia, MO 65211; Department of Otolaryngology, School of Medicine, University of Missouri, Columbia, MO 65212; Department of Biomedical Sciences, University of Missouri, Columbia, MO 65211

**Author notes:** Corresponding Author: ACE.

**Keywords:** BTBR, ASD, Microbiome, Gut-Brain-Axis, Growth, Supplier-origin GM, Envigo, The Jackson Laboratory

## Abstract

Autism spectrum disorders (ASD) are complex human neurodiversities increasing in prevalence within the human population. In search of therapeutics to improve quality-of-life for ASD patients, the gut microbiome (GM) has become a promising target as a growing body of work supports roles for the complex community of microorganisms in influencing host behavior via the gut-brain-axis. However, whether naturally-occurring microbial diversity within the host GM affects these behaviors is often overlooked. Here we applied a model of population-level differences in the GM to a classic ASD model – the BTBR T^+^ Itpr3^tf^/J mouse – to assess how complex GMs affect host behavior. Leveraging the naturally occurring differences between supplier-origin GMs, our data demonstrate that differing, complex GMs selectively effect host ASD-related behavior – especially neonatal ultrasonic communication – and reveal a male-specific effect on behavior not typically observed in this strain. We then identified that the body weight of BTBR mice is influenced by the postnatal GM which was potentially mediated by microbiome-dependent effects on energy harvest in the gut. These data provide insight into how variability within the GM affects host behavior and growth, thereby emphasizing the need to incorporate naturally occurring diversity within the host GM as an experimental factor in biomedical research.
