## Supplementary File 1 for "Supplier-origin gut microbiomes affect host body weight and select autism-related behaviors"

### Sheet: ALDEx2
Genus	enrich_group	ef_aldex	pvalue	padj
Peptococcaceae_uncultured	GMLow	-3.14138	2.7241e-31	2.68515e-29
Mucispirillum	GMHigh	4.22666	6.00794e-22	1.10955e-20
Anaeroplasma	GMLow	-4.17365	1.68886e-20	1.89109e-19
Marvinbryantia	GMLow	-2.01247	9.0639e-20	1.33264e-18
Clostridia_UCG-014	GMLow	-3.08046	1.56206e-18	1.56586e-17
RF39	GMLow	-3.50453	3.196e-18	3.26388e-17
GCA-900066575	GMLow	-1.81165	2.66734e-17	2.42896e-16
Bilophila	GMHigh	2.8969	3.27907e-17	2.78966e-16
[Eubacterium]_coprostanoligenes_group	GMLow	-1.96039	1.35504e-16	9.28892e-16
Rikenella	GMHigh	2.58982	4.51318e-16	3.38167e-15
Muribaculaceae	GMLow	-1.50716	1.34213e-15	9.95097e-15
Gastranaerophilales	GMHigh	2.64538	5.71769e-15	3.69118e-14
Desulfovibrio	GMHigh	2.87176	1.29711e-14	8.35243e-14
Erysipelatoclostridiaceae	GMLow	-2.33038	2.8204e-14	1.71773e-13
Bacteroides	GMHigh	2.19925	3.46098e-14	2.06441e-13
Colidextribacter	GMHigh	1.48601	3.88698e-14	2.42405e-13
Akkermansia	GMLow	-1.9671	3.99603e-14	2.44712e-13
Rikenellaceae_RC9_gut_group	GMHigh	2.54522	5.22996e-14	3.23699e-13
Alloprevotella	GMHigh	2.47117	6.16428e-14	3.54561e-13
Peptococcus	GMHigh	2.36487	1.40039e-13	8.18599e-13
Acetatifactor	GMLow	-1.92107	1.69577e-13	9.22722e-13
ASF356	GMHigh	1.40719	2.19717e-13	1.32972e-12
[Eubacterium]_xylanophilum_group	GMLow	-1.72786	9.53685e-13	5.49885e-12
Tannerellaceae	GMHigh	1.77459	3.9849e-12	2.06588e-11
Prevotellaceae_UCG-001	GMHigh	1.6632	6.16396e-12	3.3858e-11
[Eubacterium]_fissicatena_group	GMLow	-1.55233	1.23661e-10	5.57315e-10
Candidatus_Saccharimonas	GMHigh	1.55259	1.32984e-10	6.3863e-10
Oscillospiraceae_uncultured	GMLow	-1.15175	2.9961e-10	1.43855e-09
Muribaculum	GMLow	-1.58716	8.90226e-10	3.9753e-09
Rhodospirillales_uncultured_uncultured	GMHigh	1.21869	1.87649e-09	7.92304e-09
Lachnoclostridium	GMLow	-1.1931	1.76232e-09	8.10313e-09
Family_XIII_UCG-001	GMHigh	1.24995	6.36633e-09	2.72897e-08
Family_XIII_AD3011_group	GMLow	-1.24803	2.26053e-08	8.79328e-08
Blautia	GMLow	-1.69939	2.54905e-08	9.37869e-08
Lachnospiraceae_UCG-001	GMHigh	0.90599	4.81572e-08	2.03131e-07
Dorea	GMLow	-1.04849	2.84783e-07	9.89882e-07
Erysipelotrichaceae_uncultured	GMLow	-1.58247	3.49176e-07	1.14516e-06
Ruminococcaceae	GMHigh	0.840964	4.27331e-07	1.60701e-06
Desulfovibrionaceae_uncultured	GMHigh	1.0364	9.98653e-07	3.26517e-06
Oscillibacter	GMLow	-0.823249	9.36849e-07	3.41196e-06
Lachnospiraceae_uncultured	GMHigh	0.807969	1.52338e-06	5.40582e-06
Clostridia_vadinBB60_group	GMHigh	0.814988	1.61731e-06	5.90446e-06
Butyricicoccus	GMHigh	0.628217	3.08123e-06	1.09966e-05
Enterorhabdus	GMLow	-0.7738	4.49217e-06	1.53376e-05
Alistipes	GMHigh	0.670625	5.2862e-06	1.86659e-05
[Eubacterium]_nodatum_group	GMLow	-0.791498	1.8314e-05	5.77526e-05
Lachnospiraceae_UCG-004	GMHigh	1.04908	2.32461e-05	7.08604e-05
Parasutterella	GMHigh	0.703259	3.09061e-05	0.000101106
Mitochondria	GMHigh	0.527719	4.73705e-05	0.000151844
Oscillospiraceae	GMHigh	0.67783	6.27433e-05	0.000191582
Lachnospiraceae	GMLow	-0.636979	7.16159e-05	0.000223023
Chloroplast	GMHigh	0.460114	0.000268977	0.000811097
Intestinimonas	GMLow	-0.580641	0.000480565	0.00141659
Lactobacillus	GMHigh	0.392221	0.000856916	0.00248588
Christensenellaceae_uncultured	GMLow	-0.626549	0.00486326	0.0100063
Monoglobus	GMLow	-0.53036	0.00698454	0.0173066
Faecalibaculum	GMLow	-0.485141	0.0075689	0.0175423
Escherichia-Shigella	GMLow	-0.506728	0.0167407	0.0324067
Parabacteroides	GMHigh	0.452184	0.0175116	0.0390369
A2	GMLow	-0.35201	0.0184012	0.0462981
Harryflintia	GMHigh	0.438688	0.0219871	0.0489099
Lachnospiraceae_FCS020_group	GMHigh	0.40227	0.0209477	0.0516744
UCG-005	GMLow	-0.421123	0.0322817	0.0657624
Lachnospiraceae_UCG-006	GMHigh	0.331288	0.0299431	0.0702807
Lachnospiraceae_NK4A136_group	GMLow	-0.399256	0.0339826	0.0786749
Turicibacter	GMLow	-0.313642	0.0403494	0.079427
NK4A214_group	GMLow	-0.298829	0.12736	0.225116
Anaerotruncus	GMHigh	0.161665	0.121561	0.237506
Jeotgalicoccus	GMHigh	0.215784	0.215328	0.322873
Erysipelotrichaceae	GMHigh	0.158995	0.234088	0.350418
Roseburia	GMLow	-0.183856	0.246801	0.417499
Paludicola	GMLow	-0.170308	0.302288	0.41989
Tyzzerella	GMLow	-0.163903	0.319393	0.43985
Firmicutes	GMLow	-0.171327	0.353015	0.463589
[Eubacterium]_ventriosum_group	GMLow	-0.125051	0.357376	0.465549
Oscillospira	GMHigh	0.117562	0.314063	0.474487
uncultured_uncultured_uncultured	GMLow	-0.156041	0.360912	0.474751
Erysipelatoclostridium	GMLow	-0.136396	0.359851	0.476797
[Eubacterium]_oxidoreducens_group	GMLow	-0.144179	0.393093	0.515074
Achromobacter	GMLow	-0.027823	0.402235	0.531755
Staphylococcus	GMLow	-0.0968963	0.416931	0.538773
Ruminococcaceae_uncultured	GMLow	-0.144328	0.375945	0.541818
Myxococcaceae	GMLow	-0.0841116	0.417898	0.545512
Cutibacterium	GMLow	-0.111148	0.429925	0.547738
Eggerthellaceae_uncultured	GMLow	-0.105041	0.424292	0.549176
Sphingomonas	GMLow	-0.0769185	0.423807	0.550953
Bacillus	GMLow	-0.0811425	0.436333	0.55308
Lachnospiraceae_UCG-008	GMLow	-0.0977351	0.439786	0.56308
Enterobacteriaceae	GMLow	-0.0839014	0.435142	0.563611
Bifidobacterium	GMLow	-0.0934351	0.438589	0.566533
Parvibacter	GMLow	-0.0726634	0.441669	0.567141
IS-44	GMLow	-0.0642186	0.436637	0.567312
Aquisphaera	GMLow	-0.0747663	0.439729	0.568127
Methylobacterium-Methylorubrum	GMLow	-0.0793212	0.441882	0.57117
028H05-P-BN-P5	GMLow	-0.0752097	0.451031	0.57182
Gaiellales_uncultured_uncultured	GMLow	-0.0602096	0.451339	0.57573
BSV13	GMLow	-0.0286363	0.4518	0.576537
MB-A2-108	GMLow	-0.0255838	0.451081	0.580512
bacteriap25	GMLow	-0.061642	0.463732	0.584204
Falsochrobactrum	GMLow	-0.0687017	0.460579	0.584938
Sandaracinaceae_uncultured	GMLow	-0.0711564	0.454144	0.585072
Vermiphilaceae	GMLow	-0.0489287	0.456808	0.585665
Entotheonellaceae	GMLow	-0.0300728	0.453864	0.58774
Vicinamibacteraceae	GMLow	-0.0695825	0.469815	0.588276
Enterococcus	GMLow	-0.099249	0.471705	0.591228
Gemmatimonadaceae_uncultured	GMLow	-0.0807191	0.468441	0.591599
Methyloligellaceae_uncultured	GMLow	-0.0195615	0.459942	0.592295
Curtobacterium	GMLow	-0.0844762	0.462611	0.593211
Lactobacillales	GMLow	-0.0652703	0.471063	0.594499
Rokubacteriales	GMLow	-0.0175697	0.468132	0.595084
Latescibacterota	GMLow	-0.0333073	0.468142	0.595622
Nocardioides	GMLow	-0.0606862	0.459572	0.595748
MND1	GMLow	-0.057093	0.476853	0.596467
CL500-29_marine_group	GMLow	-0.0582529	0.472177	0.598059
Pantoea	GMLow	-0.0318798	0.471434	0.598801
Odoribacter	GMLow	-0.0802949	0.479329	0.599144
Pseudolabrys	GMLow	-0.0430129	0.477376	0.600198
UCG-010	GMLow	-0.0421986	0.470522	0.602313
Desulfovibrionaceae	GMLow	-0.0306246	0.475445	0.602957
Pedosphaeraceae_uncultured	GMLow	-0.0666629	0.482458	0.603658
IMCC26256	GMLow	-0.0309278	0.475493	0.603731
Sporosarcina	GMLow	-0.0164055	0.47642	0.604327
Acidibacter	GMLow	-0.0525124	0.477372	0.60473
Incertae_Sedis	GMHigh	0.0998354	0.452918	0.605055
Butyricicoccaceae	GMLow	-0.0254677	0.47671	0.60555
A21b	GMLow	-0.0279177	0.476725	0.60637
Pedomicrobium	GMLow	-0.0564295	0.486447	0.607685
67-14	GMLow	-0.0228276	0.474103	0.607755
Elsterales_uncultured_uncultured	GMLow	-0.0151368	0.478292	0.608208
KD4-96	GMLow	-0.0553019	0.479108	0.610917
Pseudomonas	GMLow	-0.023257	0.490975	0.61407
37-13	GMLow	-0.0205767	0.498625	0.617783
SC-I-84	GMLow	-0.026488	0.493516	0.61959
Anaerococcus	GMLow	-0.0467929	0.493808	0.619912
Lineage_IIa	GMLow	-0.0163074	0.489707	0.620197
Shuttleworthia	GMLow	-0.0335346	0.491914	0.621445
Rhizobiaceae	GMLow	-0.0263852	0.49219	0.622659
Subgroup_22	GMLow	-0.0302052	0.496814	0.623515
Bradyrhizobium	GMLow	-0.0414918	0.499215	0.624167
Sporocytophaga	GMLow	-0.0409709	0.498055	0.6253
Allorhizobium-Neorhizobium-Pararhizobium-Rhizobium	GMLow	-0.0454078	0.500379	0.62599
Acidothermus	GMLow	-0.05156	0.509115	0.626332
Oscillospirales	GMLow	-0.0645238	0.501674	0.626903
Bacteroidales	GMLow	-0.0377136	0.509963	0.627822
UCG-003	GMLow	-0.000683048	0.515124	0.629517
Tumebacillus	GMLow	-0.0246818	0.4996	0.629852
Pseudogracilibacillus	GMLow	-0.0573598	0.503688	0.630124
Gemmataceae_uncultured	GMLow	-0.0147673	0.50295	0.631754
Peredibacter	GMLow	-0.0365747	0.51032	0.636635
Methyloligellaceae	GMLow	-0.0651296	0.526922	0.636647
Candidatus_Solibacter	GMLow	-0.0673139	0.51349	0.636952
Streptococcus	GMLow	-0.0407912	0.510885	0.637631
Muribacter	GMLow	-0.00369648	0.51468	0.638666
Clostridia	GMLow	-0.0425961	0.51892	0.63937
Lachnospiraceae_UCG-010	GMLow	-0.0201441	0.483917	0.64196
2024-11-24	GMLow	-0.0127942	0.525008	0.644707
Corynebacterium	GMLow	-0.0249504	0.524511	0.644784
Candidatus_Udaeobacter	GMLow	-0.0345732	0.525107	0.64647
Bacteria	GMHigh	0.000301119	0.537567	0.659823
Xanthobacteraceae	GMLow	-0.00636328	0.528411	0.659887
Coriobacteriaceae_UCG-002	GMLow	-0.0168855	0.538643	0.666517
Microlunatus	GMLow	-0.00200663	0.54881	0.667073
Anaerovorax	GMHigh	0.00541898	0.549628	0.675557
Atopostipes	GMHigh	0.00420984	0.578029	0.710361
[Eubacterium]_brachy_group	GMLow	-0.0503409	0.601194	0.723225
Micrococcaceae	GMLow	-0.0269813	0.625658	0.743711
Tuzzerella	GMHigh	0.014757	0.644849	0.763649

### Sheet: ANCOM-BC2_Result
Genus	lfc_(Intercept)	lfc_gmHigh	se_(Intercept)	se_gmHigh	W_(Intercept)	W_gmHigh	p_(Intercept)	p_gmHigh	q_(Intercept)	q_gmHigh	diff_(Intercept)	diff_gmHigh	enriched_group
Mucispirillum	-3.34563	6.7095	0.162561	0.283337	-20.5807	23.6803	4.08604e-94	5.75434e-124	2.86023e-92	4.02804e-122	TRUE	TRUE	GMHigh
Anaeroplasma	3.39821	-6.77819	0.189946	0.321253	17.8904	-21.0992	1.40144e-71	8.08988e-99	4.90506e-70	2.83146e-97	TRUE	TRUE	GMLow
Clostridia_UCG-014	2.47777	-4.9373	0.191003	0.322713	12.9724	-15.2993	1.75529e-38	7.72289e-53	4.09568e-37	1.80201e-51	TRUE	TRUE	GMLow
RF39	2.89178	-5.76534	0.241907	0.392979	11.9541	-14.6708	6.17693e-33	9.9121e-49	8.6477e-32	1.73462e-47	TRUE	TRUE	GMLow
Desulfovibrio	-1.86929	3.75682	0.150201	0.266069	-12.4453	14.1197	1.48396e-35	2.87156e-45	2.59694e-34	4.02018e-44	TRUE	TRUE	GMHigh
Rikenella	-2.25216	4.52255	0.222197	0.36576	-10.1359	12.3648	3.82922e-24	4.05175e-35	4.46742e-23	4.72704e-34	TRUE	TRUE	GMHigh
Rikenellaceae_RC9_gut_group	-2.23012	4.47847	0.233227	0.380989	-9.56202	11.7549	1.15486e-21	6.66691e-32	1.15486e-20	6.66691e-31	TRUE	TRUE	GMHigh
Alloprevotella	-2.35131	4.72086	0.254085	0.409815	-9.25405	11.5195	2.16154e-20	1.0525e-30	1.89135e-19	9.20934e-30	TRUE	TRUE	GMHigh
Bacteroides	-3.02731	6.07286	0.348943	0.541479	-8.67566	11.2153	4.11151e-18	3.42902e-29	3.19784e-17	2.66702e-28	TRUE	TRUE	GMHigh
[Eubacterium]_xylanophilum_group	1.79854	-3.57884	0.235699	0.384404	7.63064	-9.31011	2.33591e-14	1.27706e-20	1.63514e-13	8.93939e-20	TRUE	TRUE	GMLow
Acetatifactor	1.92079	-3.82334	0.263579	0.422952	7.28731	-9.03965	3.16193e-13	1.57169e-19	2.01214e-12	1.00016e-18	TRUE	TRUE	GMLow
Prevotellaceae_UCG-001	-1.44262	2.90348	0.227763	0.373444	-6.33388	7.77487	2.39075e-10	7.55233e-15	1.39461e-09	4.40552e-14	TRUE	TRUE	GMHigh
Candidatus_Saccharimonas	-1.00936	2.03696	0.172983	0.297801	-5.83502	6.84	5.37845e-09	7.91955e-12	2.85406e-08	4.26437e-11	TRUE	TRUE	GMHigh
Blautia	1.35962	-2.70101	0.24772	0.401014	5.48854	-6.73544	4.05266e-08	1.63434e-11	1.89124e-07	8.1717e-11	TRUE	TRUE	GMLow
uncultured_1	0.957556	-1.89688	0.164385	0.285872	5.82509	-6.63542	5.70812e-09	3.23587e-11	2.85406e-08	1.51007e-10	TRUE	TRUE	GMLow
Muribaculum	1.21426	-2.41028	0.244876	0.397083	4.95866	-6.06996	7.09803e-07	1.27939e-09	3.10539e-06	5.59732e-09	TRUE	TRUE	GMLow
Family_XIII_UCG-001	-0.954452	1.92714	0.214308	0.354873	-4.45364	5.4305	8.44251e-06	5.61967e-08	3.47633e-05	2.31398e-07	TRUE	TRUE	GMHigh
uncultured_3	-1.31598	2.6502	0.311313	0.48914	-4.2272	5.41808	2.36614e-05	6.02426e-08	8.71735e-05	2.34277e-07	TRUE	TRUE	GMHigh
Dorea	1.0092	-2.00016	0.235309	0.383865	4.28882	-5.2106	1.79622e-05	1.88233e-07	6.98529e-05	6.93492e-07	TRUE	TRUE	GMLow
Family_XIII_AD3011_group	0.836549	-1.65486	0.202991	0.339258	4.12111	-4.87789	3.77055e-05	1.07225e-06	0.000125685	3.75286e-06	TRUE	TRUE	GMLow
[Eubacterium]_coprostanoligenes_group	0.778866	-1.5395	0.188152	0.318775	4.13957	-4.82942	3.47964e-05	1.36933e-06	0.000121787	4.56443e-06	TRUE	TRUE	GMLow
uncultured_5	0.809484	-1.60073	0.198768	0.33343	4.07251	-4.80081	4.65101e-05	1.58029e-06	0.000147987	5.02818e-06	TRUE	TRUE	GMLow
Alistipes	-1.75725	3.53273	0.504477	0.758874	-3.4833	4.65522	0.000495268	3.2363e-06	0.00144453	9.63677e-06	TRUE	TRUE	GMHigh
Butyricicoccus	-1.16569	2.34962	0.322863	0.50519	-3.61049	4.65095	0.000305624	3.30403e-06	0.00093016	9.63677e-06	TRUE	TRUE	GMHigh
Lachnospiraceae_UCG-004	-0.707098	1.43243	0.206194	0.343676	-3.42929	4.16796	0.000605164	3.07342e-05	0.00160955	8.60557e-05	TRUE	TRUE	GMHigh
ASF356	-0.53543	1.08909	0.156451	0.274821	-3.42235	3.96293	0.000620826	7.4036e-05	0.00160955	0.000199328	TRUE	TRUE	GMHigh
Marvinbryantia	0.578793	-1.13935	0.167296	0.289916	3.45969	-3.92994	0.000540803	8.49659e-05	0.00151425	0.000220282	TRUE	TRUE	GMLow
[Eubacterium]_nodatum_group	0.662923	-1.30761	0.211544	0.351058	3.13374	-3.72477	0.00172594	0.000195494	0.00416606	0.000488735	TRUE	TRUE	GMLow
Mitochondria	-0.805393	1.62902	0.27848	0.443588	-2.8921	3.67237	0.00382676	0.000240309	0.00864107	0.000580056	TRUE	TRUE	GMHigh
Muribaculaceae	0.58268	-1.14713	0.18486	0.314228	3.15201	-3.65062	0.00162148	0.000261607	0.00405371	0.000610417	TRUE	TRUE	GMLow
Lachnospiraceae_UCG-001	-0.534267	1.08677	0.190437	0.321931	-2.80548	3.37578	0.00502418	0.00073607	0.0106574	0.00166209	TRUE	TRUE	GMHigh
GCA-900066575	0.458805	-0.899376	0.155666	0.273724	2.94736	-3.2857	0.00320495	0.00101728	0.00747822	0.0022253	TRUE	TRUE	GMLow
Colidextribacter	-0.4076	0.833434	0.142086	0.254615	-2.86869	3.27331	0.00412176	0.00106296	0.00901636	0.00225475	TRUE	TRUE	GMHigh
Parasutterella	-0.847832	1.7139	0.361818	0.559414	-2.34326	3.06374	0.0191162	0.0021859	0.0377654	0.00450037	TRUE	TRUE	GMHigh
Lactobacillus	-0.804453	1.62714	0.347189	0.539036	-2.31705	3.01861	0.0205012	0.00253936	0.0377654	0.00507873	TRUE	TRUE	GMHigh
Lachnoclostridium	0.503168	-0.988103	0.1968	0.330715	2.55675	-2.98778	0.0105656	0.00281012	0.0217528	0.00546412	TRUE	TRUE	GMLow
Chloroplast	-0.607536	1.23331	0.261713	0.420368	-2.32139	2.93387	0.020266	0.00334763	0.0377654	0.00633336	TRUE	TRUE	GMHigh
Ruminococcaceae	-0.383193	0.78462	0.164526	0.286069	-2.32907	2.74277	0.0198556	0.00609241	0.0377654	0.0112229	TRUE	TRUE	GMHigh
Clostridia_vadinBB60_group	-0.384277	0.786789	0.170213	0.293962	-2.25762	2.6765	0.0239692	0.00743963	0.0430217	0.0133532	TRUE	TRUE	GMHigh
Faecalibaculum	0.517935	-1.01764	0.251147	0.405752	2.06228	-2.50803	0.0391809	0.0121408	0.0685666	0.0212464	FALSE	TRUE	GMLow
Harryflintia	-0.425537	0.869308	0.212758	0.352734	-2.0001	2.46449	0.0454892	0.0137209	0.0776645	0.0234259	FALSE	TRUE	GMHigh
Monoglobus	0.398299	-0.778365	0.201839	0.337668	1.97335	-2.30512	0.0484552	0.0211597	0.0807586	0.0352662	FALSE	TRUE	GMLow
uncultured	-0.262558	0.543351	0.13841	0.249379	-1.89696	2.17881	0.0578328	0.0293458	0.0941464	0.0477722	FALSE	TRUE	GMHigh
Enterorhabdus	0.350597	-0.68296	0.190444	0.32194	1.84095	-2.12139	0.0656295	0.0338893	0.104411	0.0539149	FALSE	FALSE	GMLow
Oscillospiraceae	-0.251851	0.521935	0.145172	0.258985	-1.73485	2.01531	0.0827675	0.0438721	0.128749	0.0682454	FALSE	FALSE	GMHigh
Turicibacter	0.418515	-0.818796	0.290973	0.460906	1.43833	-1.77649	0.15034	0.075652	0.223911	0.115123	FALSE	FALSE	GMLow
Lachnospiraceae_UCG-006	-0.297115	0.612464	0.210126	0.349102	-1.41399	1.7544	0.157366	0.0793623	0.229492	0.118199	FALSE	FALSE	GMHigh
uncultured_2	0.231443	-0.444652	0.150715	0.26679	1.53564	-1.66668	0.124627	0.0955789	0.18965	0.139386	FALSE	FALSE	GMLow
Lachnospiraceae_FCS020_group	-0.264064	0.546362	0.199847	0.33492	-1.32133	1.63132	0.186392	0.102822	0.266274	0.146889	FALSE	FALSE	GMHigh
Anaerotruncus	-0.171706	0.361647	0.170741	0.294693	-1.00566	1.2272	0.314581	0.219749	0.423474	0.307648	FALSE	FALSE	GMHigh
Oscillibacter	0.169864	-0.321494	0.152433	0.269199	1.11435	-1.19426	0.265128	0.232377	0.371179	0.318948	FALSE	FALSE	GMLow
Intestinimonas	0.191081	-0.363929	0.185852	0.315599	1.02814	-1.15314	0.303886	0.248855	0.417099	0.334996	FALSE	FALSE	GMLow
Jeotgalicoccus	-0.17692	0.372073	0.199821	0.334883	-0.885393	1.11106	0.375945	0.266545	0.496531	0.35204	FALSE	FALSE	GMHigh
Oscillospira	-0.152929	0.324091	0.18167	0.30982	-0.841792	1.04606	0.399904	0.295533	0.518394	0.383098	FALSE	FALSE	GMHigh
Incertae_Sedis	-0.119056	0.256346	0.170991	0.29504	-0.696271	0.868851	0.486259	0.384929	0.618875	0.489909	FALSE	FALSE	GMHigh
A2	0.135856	-0.253479	0.202333	0.33835	0.671448	-0.749161	0.501935	0.45376	0.627419	0.567183	FALSE	FALSE	GMLow
Lachnospiraceae_UCG-010	-0.10685	0.231934	0.185571	0.315211	-0.575791	0.735806	0.564757	0.461849	0.67005	0.567183	FALSE	FALSE	GMHigh
NK4A214_group	0.125919	-0.233605	0.211158	0.350526	0.596328	-0.66644	0.550956	0.50513	0.664947	0.609639	FALSE	FALSE	GMLow
Lachnospiraceae	0.0922012	-0.166169	0.144033	0.257375	0.640139	-0.645629	0.522082	0.51852	0.641154	0.615193	FALSE	FALSE	GMLow
Atopostipes	-0.0907725	0.199779	0.217575	0.359381	-0.417201	0.555896	0.676532	0.578282	0.789287	0.674662	FALSE	FALSE	GMHigh
Erysipelotrichaceae	-0.0743346	0.166903	0.204272	0.341025	-0.363901	0.489416	0.715932	0.624547	0.821561	0.716693	FALSE	FALSE	GMHigh
Tuzzerella	-0.077803	0.17384	0.245448	0.397873	-0.316984	0.436922	0.751256	0.662168	0.833941	0.747609	FALSE	FALSE	GMHigh
[Eubacterium]_oxidoreducens_group	0.0468949	-0.0755561	0.138715	0.249815	0.338067	-0.302448	0.735312	0.762311	0.830191	0.847012	FALSE	FALSE	GMLow
Lachnospiraceae_NK4A136_group	0.0499188	-0.0816038	0.165156	0.286944	0.302252	-0.284389	0.76246	0.776112	0.833941	0.848873	FALSE	FALSE	GMLow
uncultured_4	-0.0258943	0.0700223	0.163043	0.284006	-0.158819	0.246552	0.873812	0.805255	0.912938	0.867198	FALSE	FALSE	GMHigh
Roseburia	0.0358669	-0.0535001	0.217195	0.358857	0.165137	-0.149084	0.868836	0.881487	0.912938	0.925063	FALSE	FALSE	GMLow
Micrococcaceae	-0.0142657	0.0467652	0.192314	0.324522	-0.0741794	0.144105	0.940868	0.885418	0.96854	0.925063	FALSE	FALSE	GMHigh
Clostridia	0.0259702	-0.0337067	0.155877	0.274018	0.166608	-0.123009	0.867679	0.9021	0.912938	0.928632	FALSE	FALSE	GMLow
Anaerovorax	-0.00443966	0.0271131	0.165399	0.287282	-0.0268421	0.0943781	0.978586	0.924809	0.981445	0.938212	FALSE	FALSE	GMHigh
[Eubacterium]_brachy_group	0.00463249	0.00896878	0.199187	0.334008	0.023257	0.0268519	0.981445	0.978578	0.981445	0.978578	FALSE	FALSE	GMHigh

### Sheet: ANCOM-BC2_StructuralZero
taxon	structural_zero_GMLow	structural_zero_GMHigh
Lachnospiraceae_NK4A136_group	FALSE	FALSE
A2	FALSE	FALSE
Alistipes	FALSE	FALSE
Lachnospiraceae	FALSE	FALSE
Lactobacillus	FALSE	FALSE
Bacteroides	FALSE	FALSE
Anaeroplasma	FALSE	FALSE
Muribaculaceae	FALSE	FALSE
Mucispirillum	FALSE	FALSE
ASF356	FALSE	FALSE
Lachnospiraceae_UCG-001	FALSE	FALSE
Roseburia	FALSE	FALSE
Lachnospiraceae_FCS020_group	FALSE	FALSE
uncultured	FALSE	FALSE
Oscillibacter	FALSE	FALSE
Anaerotruncus	FALSE	FALSE
Alloprevotella	FALSE	FALSE
Escherichia-Shigella	FALSE	TRUE
Enterobacteriaceae	FALSE	TRUE
uncultured_1	FALSE	FALSE
Clostridia_vadinBB60_group	FALSE	FALSE
uncultured_2	FALSE	FALSE
Butyricicoccus	FALSE	FALSE
Enterococcus	FALSE	TRUE
Pseudomonas	FALSE	FALSE
RF39	FALSE	FALSE
Colidextribacter	FALSE	FALSE
Muribaculum	FALSE	FALSE
Staphylococcus	FALSE	FALSE
Intestinimonas	FALSE	FALSE
uncultured_3	FALSE	FALSE
Bacillus	FALSE	TRUE
Mitochondria	FALSE	FALSE
Turicibacter	FALSE	FALSE
Ruminococcaceae	FALSE	FALSE
[Eubacterium]_xylanophilum_group	FALSE	FALSE
Parasutterella	FALSE	FALSE
uncultured_4	FALSE	FALSE
Marvinbryantia	FALSE	FALSE
Bilophila	TRUE	FALSE
Oscillospiraceae	FALSE	FALSE
Rikenellaceae_RC9_gut_group	FALSE	FALSE
Rikenella	FALSE	FALSE
[Eubacterium]_coprostanoligenes_group	FALSE	FALSE
Blautia	FALSE	FALSE
Clostridia_UCG-014	FALSE	FALSE
GCA-900066575	FALSE	FALSE
Acetatifactor	FALSE	FALSE
Oscillospira	FALSE	FALSE
Gastranaerophilales	TRUE	FALSE
Listeria	TRUE	TRUE
Prevotellaceae_UCG-001	FALSE	FALSE
uncultured_5	FALSE	FALSE
Desulfovibrio	FALSE	FALSE
Lachnoclostridium	FALSE	FALSE
Lachnospiraceae_UCG-004	FALSE	FALSE
NK4A214_group	FALSE	FALSE
Lachnospiraceae_UCG-006	FALSE	FALSE
Chloroplast	FALSE	FALSE
UCG-009	TRUE	TRUE
Dorea	FALSE	FALSE
Faecalibaculum	FALSE	FALSE
Tannerellaceae	TRUE	FALSE
Akkermansia	FALSE	TRUE
Parabacteroides	TRUE	FALSE
Incertae_Sedis	FALSE	FALSE
Lachnospiraceae_UCG-010	FALSE	FALSE
Peptococcus	TRUE	FALSE
Erysipelatoclostridiaceae	FALSE	TRUE
Harryflintia	FALSE	FALSE
Family_XIII_UCG-001	FALSE	FALSE
Enterorhabdus	FALSE	FALSE
Atopostipes	FALSE	FALSE
[Eubacterium]_nodatum_group	FALSE	FALSE
[Eubacterium]_fissicatena_group	FALSE	TRUE
Jeotgalicoccus	FALSE	FALSE
Tuzzerella	FALSE	FALSE
Candidatus_Saccharimonas	FALSE	FALSE
Erysipelotrichaceae	FALSE	FALSE
uncultured_6	TRUE	FALSE
Micrococcaceae	FALSE	FALSE
Family_XIII_AD3011_group	FALSE	FALSE
Pseudogracilibacillus	FALSE	FALSE
Tyzzerella	FALSE	FALSE
Clostridium_sensu_stricto_1	TRUE	TRUE
Erysipelatoclostridium	FALSE	TRUE
Sporosarcina	TRUE	FALSE
Monoglobus	FALSE	FALSE
[Eubacterium]_brachy_group	FALSE	FALSE
Anaerovorax	FALSE	FALSE
uncultured_7	FALSE	TRUE
Bifidobacterium	FALSE	TRUE
Paludicola	FALSE	TRUE
UCG-005	FALSE	TRUE
Streptococcus	FALSE	FALSE
[Eubacterium]_ventriosum_group	FALSE	TRUE
Coriobacteriaceae_UCG-002	FALSE	FALSE
uncultured_8	FALSE	FALSE
Sphingomonas	FALSE	FALSE
Granulicatella	TRUE	TRUE
uncultured_9	FALSE	TRUE
Cutibacterium	FALSE	TRUE
Neisseria	TRUE	TRUE
Veillonella	TRUE	TRUE
UCG-010	TRUE	FALSE
Haemophilus	TRUE	TRUE
Muribacter	TRUE	FALSE
Xanthobacteraceae	FALSE	FALSE
Rothia	TRUE	TRUE
[Eubacterium]_oxidoreducens_group	FALSE	FALSE
Lachnospiraceae_UCG-008	FALSE	FALSE
Candidatus_Udaeobacter	FALSE	FALSE
Clostridia	FALSE	FALSE
Gemella	TRUE	TRUE
Butyricicoccaceae	TRUE	FALSE
Desulfovibrionaceae	TRUE	FALSE
Bacteria	FALSE	FALSE
Pasteurellaceae	TRUE	TRUE
Pantoea	TRUE	FALSE
Oscillospirales	FALSE	FALSE
Bacilli	TRUE	TRUE
Achromobacter	TRUE	FALSE
Shuttleworthia	TRUE	FALSE
Porphyromonas	TRUE	TRUE
Prevotella	TRUE	TRUE
Sphingomonadaceae	TRUE	TRUE
Firmicutes	FALSE	TRUE
Negativibacillus	TRUE	TRUE
Pedomicrobium	FALSE	TRUE
67-14	FALSE	FALSE
Odoribacter	FALSE	TRUE
bacteriap25	FALSE	TRUE
Fusobacterium	TRUE	TRUE
Lautropia	TRUE	TRUE
Burkholderiales	TRUE	TRUE
Lactobacillales	FALSE	TRUE
Bacteroidales	TRUE	FALSE
IMCC26256	TRUE	FALSE
uncultured_10	FALSE	FALSE
Curtobacterium	FALSE	TRUE
Myxococcaceae	FALSE	TRUE
Actinomyces	TRUE	TRUE
Brevundimonas	TRUE	TRUE
Ruminococcus	TRUE	TRUE
Latescibacterota	TRUE	FALSE
uncultured_11	TRUE	FALSE
Bradyrhizobium	FALSE	FALSE
Pseudolabrys	FALSE	TRUE
Methyloligellaceae	FALSE	TRUE
Falsochrobactrum	FALSE	TRUE
Novosphingobium	TRUE	TRUE
UCG-003	TRUE	FALSE
Microbacteriaceae	TRUE	TRUE
Lachnospiraceae_NC2004_group	TRUE	TRUE
Lactobacillaceae	TRUE	TRUE
Candidatus_Solibacter	FALSE	TRUE
028H05-P-BN-P5	FALSE	TRUE
Parvibacter	FALSE	TRUE
2024-11-24	TRUE	FALSE
37-13	TRUE	FALSE
Rokubacteriales	TRUE	FALSE
Tumebacillus	TRUE	FALSE
KD4-96	FALSE	FALSE
Corynebacterium	TRUE	FALSE
A21b	TRUE	FALSE
uncultured_12	TRUE	FALSE
Acidothermus	TRUE	FALSE
Microlunatus	TRUE	FALSE
Entotheonellaceae	TRUE	FALSE
Vermiphilaceae	FALSE	TRUE
Vicinamibacteraceae	FALSE	TRUE
uncultured_13	FALSE	TRUE
Aquisphaera	FALSE	TRUE
IS-44	FALSE	TRUE
Nocardioides	FALSE	TRUE
CL500-29_marine_group	FALSE	TRUE
Acidibacter	FALSE	FALSE
Chlamydia	TRUE	TRUE
Kurthia	TRUE	TRUE
Atopobiaceae	TRUE	TRUE
ssigned	TRUE	TRUE
Delftia	TRUE	TRUE
Campylobacter	TRUE	TRUE
Cellulomonas	TRUE	TRUE
Methylobacterium-Methylorubrum	FALSE	TRUE
Peredibacter	TRUE	FALSE
MB-A2-108	TRUE	FALSE
Subgroup_22	TRUE	FALSE
uncultured_14	TRUE	FALSE
Sporocytophaga	TRUE	FALSE
Allorhizobium-Neorhizobium-Pararhizobium-Rhizobium	TRUE	FALSE
MND1	TRUE	FALSE
Rhizobiaceae	TRUE	FALSE
Lineage_IIa	TRUE	FALSE
SC-I-84	TRUE	FALSE
Anaerococcus	TRUE	FALSE
BSV13	TRUE	FALSE
uncultured_15	FALSE	TRUE
uncultured_16	FALSE	TRUE
