## Supplementary File 2 for "Supplier-origin gut microbiomes affect host body weight and select autism-related behaviors"

### Sheet: ctl_call_class_anova_res
class	Effect	DFn	DFd	F	p	p<.05	ges
Chevron	gm	1	40	1.464	0.233		0.035
Chevron	sex	1	40	1.033	0.316		0.025
Chevron	gm:sex	1	40	0.059	0.809		0.001
Complex	gm	1	40	1.625	0.21		0.039
Complex	sex	1	40	8.481	0.006	*	0.175
Complex	gm:sex	1	40	0.055	0.815		0.001
Down Frequency Modulation	gm	1	40	0.019	0.891		0.000473
Down Frequency Modulation	sex	1	40	2.159	0.15		0.051
Down Frequency Modulation	gm:sex	1	40	0.252	0.618		0.006
Flat	gm	1	40	0.396	0.533		0.01
Flat	sex	1	40	0.893	0.35		0.022
Flat	gm:sex	1	40	0.103	0.75		0.003
Multiple Steps	gm	1	40	1.501	0.228		0.036
Multiple Steps	sex	1	40	1.048	0.312		0.026
Multiple Steps	gm:sex	1	40	7.07e-05	0.993		1.77e-06
Reverse Chevron	gm	1	40	1.24	0.272		0.03
Reverse Chevron	sex	1	40	0.044	0.835		0.001
Reverse Chevron	gm:sex	1	40	0.568	0.455		0.014
Short	gm	1	40	0.03	0.864		0.000744
Short	sex	1	40	0.049	0.827		0.001
Short	gm:sex	1	40	0.007	0.934		0.000174
Step Down	gm	1	40	1.702	0.199		0.041
Step Down	sex	1	40	4.912	0.032	*	0.109
Step Down	gm:sex	1	40	0.094	0.76		0.002
Step Up	gm	1	40	2.247	0.142		0.053
Step Up	sex	1	40	3.28	0.078		0.076
Step Up	gm:sex	1	40	0.271	0.605		0.007
Two Steps	gm	1	40	0.034	0.854		0.000851
Two Steps	sex	1	40	2.397	0.129		0.057
Two Steps	gm:sex	1	40	0.007	0.935		0.000167
Up Frequency Modulation	gm	1	40	7.833	0.008	*	0.164
Up Frequency Modulation	sex	1	40	7.771	0.008	*	0.163
Up Frequency Modulation	gm:sex	1	40	0.367	0.548		0.009

### Sheet: ctl_call_class_tukey_res
class	term	group1	group2	null.value	estimate	conf.low	conf.high	p.adj	p.adj.signif
Chevron	gm	GMHigh	GMLow	0	-0.0276262	-0.0720228	0.0167705	0.216	ns
Chevron	sex	F	M	0	-0.0222775	-0.0666283	0.0220733	0.316	ns
Chevron	gm:sex	GMHigh:F	GMLow:F	0	-0.0212389	-0.104768	0.0622903	0.904	ns
Chevron	gm:sex	GMHigh:F	GMHigh:M	0	-0.0172196	-0.0986515	0.0642124	0.941	ns
Chevron	gm:sex	GMHigh:F	GMLow:M	0	-0.049155	-0.130587	0.0322769	0.38	ns
Chevron	gm:sex	GMLow:F	GMHigh:M	0	0.00401934	-0.0812182	0.0892569	0.999	ns
Chevron	gm:sex	GMLow:F	GMLow:M	0	-0.0279161	-0.113154	0.0573215	0.816	ns
Chevron	gm:sex	GMHigh:M	GMLow:M	0	-0.0319354	-0.115119	0.0512479	0.734	ns
Complex	gm	GMHigh	GMLow	0	-0.00229788	-0.00559466	0.000998904	0.167	ns
Complex	sex	F	M	0	-0.00474056	-0.00803393	-0.00144719	0.00589	**
Complex	gm:sex	GMHigh:F	GMLow:F	0	-0.00246764	-0.0086703	0.00373503	0.712	ns
Complex	gm:sex	GMHigh:F	GMHigh:M	0	-0.00511738	-0.0111643	0.000929542	0.123	ns
Complex	gm:sex	GMHigh:F	GMLow:M	0	-0.00681594	-0.0128629	-0.000769018	0.0218	*
Complex	gm:sex	GMLow:F	GMHigh:M	0	-0.00264974	-0.00897927	0.00367978	0.678	ns
Complex	gm:sex	GMLow:F	GMLow:M	0	-0.0043483	-0.0106778	0.00198122	0.27	ns
Complex	gm:sex	GMHigh:M	GMLow:M	0	-0.00169856	-0.00787554	0.00447842	0.882	ns
Down Frequency Modulation	gm	GMHigh	GMLow	0	0.00456956	-0.0405508	0.0496899	0.839	ns
Down Frequency Modulation	sex	F	M	0	0.0327362	-0.0123375	0.07781	0.15	ns
Down Frequency Modulation	gm:sex	GMHigh:F	GMLow:F	0	-0.00818817	-0.093079	0.0767027	0.994	ns
Down Frequency Modulation	gm:sex	GMHigh:F	GMHigh:M	0	0.0220991	-0.0606602	0.104859	0.89	ns
Down Frequency Modulation	gm:sex	GMHigh:F	GMLow:M	0	0.036345	-0.0464144	0.119104	0.645	ns
Down Frequency Modulation	gm:sex	GMLow:F	GMHigh:M	0	0.0302873	-0.0563397	0.116914	0.785	ns
Down Frequency Modulation	gm:sex	GMLow:F	GMLow:M	0	0.0445331	-0.0420939	0.13116	0.52	ns
Down Frequency Modulation	gm:sex	GMHigh:M	GMLow:M	0	0.0142458	-0.0702935	0.0987852	0.969	ns
Flat	gm	GMHigh	GMLow	0	0.00856025	-0.0171555	0.034276	0.505	ns
Flat	sex	F	M	0	0.0120012	-0.013688	0.0376904	0.351	ns
Flat	gm:sex	GMHigh:F	GMLow:F	0	0.00391321	-0.0444692	0.0522957	0.996	ns
Flat	gm:sex	GMHigh:F	GMHigh:M	0	0.00813008	-0.0390376	0.0552977	0.967	ns
Flat	gm:sex	GMHigh:F	GMLow:M	0	0.0202079	-0.0269597	0.0673756	0.662	ns
Flat	gm:sex	GMLow:F	GMHigh:M	0	0.00421686	-0.0451551	0.0535888	0.996	ns
Flat	gm:sex	GMLow:F	GMLow:M	0	0.0162947	-0.0330772	0.0656667	0.813	ns
Flat	gm:sex	GMHigh:M	GMLow:M	0	0.0120779	-0.0361042	0.06026	0.907	ns
Multiple Steps	gm	GMHigh	GMLow	0	0.000397833	-0.000283712	0.00107938	0.245	ns
Multiple Steps	sex	F	M	0	-0.000344583	-0.00102542	0.000336258	0.313	ns
Multiple Steps	gm:sex	GMHigh:F	GMLow:F	0	0.000416411	-0.000865868	0.00169869	0.82	ns
Multiple Steps	gm:sex	GMHigh:F	GMHigh:M	0	-0.000342588	-0.00159267	0.000907495	0.883	ns
Multiple Steps	gm:sex	GMHigh:F	GMLow:M	0	6.81454e-05	-0.00118194	0.00131823	0.999	ns
Multiple Steps	gm:sex	GMLow:F	GMHigh:M	0	-0.000759	-0.0020675	0.000549505	0.415	ns
Multiple Steps	gm:sex	GMLow:F	GMLow:M	0	-0.000348266	-0.00165677	0.000960238	0.891	ns
Multiple Steps	gm:sex	GMHigh:M	GMLow:M	0	0.000410734	-0.000866236	0.0016877	0.824	ns
Reverse Chevron	gm	GMHigh	GMLow	0	-0.000331579	-0.000938009	0.000274851	0.276	ns
Reverse Chevron	sex	F	M	0	6.27081e-05	-0.000543095	0.000668511	0.835	ns
Reverse Chevron	gm:sex	GMHigh:F	GMLow:F	0	-0.000561836	-0.00170279	0.00057912	0.556	ns
Reverse Chevron	gm:sex	GMHigh:F	GMHigh:M	0	-0.000153281	-0.00126559	0.000959028	0.983	ns
Reverse Chevron	gm:sex	GMHigh:F	GMLow:M	0	-0.000262207	-0.00137451	0.000850102	0.921	ns
Reverse Chevron	gm:sex	GMLow:F	GMHigh:M	0	0.000408555	-0.000755736	0.00157285	0.783	ns
Reverse Chevron	gm:sex	GMLow:F	GMLow:M	0	0.000299629	-0.000864662	0.00146392	0.9	ns
Reverse Chevron	gm:sex	GMHigh:M	GMLow:M	0	-0.000108926	-0.00124516	0.00102731	0.994	ns
Short	gm	GMHigh	GMLow	0	-0.000272448	-0.00365786	0.00311296	0.872	ns
Short	sex	F	M	0	0.000368778	-0.00301313	0.00375069	0.827	ns
Short	gm:sex	GMHigh:F	GMLow:F	0	-0.000429768	-0.00679918	0.00593965	0.998	ns
Short	gm:sex	GMHigh:F	GMHigh:M	0	0.000236021	-0.00597347	0.00644551	1	ns
Short	gm:sex	GMHigh:F	GMLow:M	0	8.60684e-05	-0.00612342	0.00629556	1	ns
Short	gm:sex	GMLow:F	GMHigh:M	0	0.000665789	-0.00583389	0.00716547	0.993	ns
Short	gm:sex	GMLow:F	GMLow:M	0	0.000515837	-0.00598385	0.00701552	0.997	ns
Short	gm:sex	GMHigh:M	GMLow:M	0	-0.000149953	-0.00649299	0.00619309	1	ns
Step Down	gm	GMHigh	GMLow	0	-0.0161381	-0.0393205	0.00704435	0.167	ns
Step Down	sex	F	M	0	-0.0253685	-0.048527	-0.00221001	0.0326	*
Step Down	gm:sex	GMHigh:F	GMLow:F	0	-0.0185219	-0.0621381	0.0250942	0.668	ns
Step Down	gm:sex	GMHigh:F	GMHigh:M	0	-0.0287872	-0.0713083	0.0137338	0.282	ns
Step Down	gm:sex	GMHigh:F	GMLow:M	0	-0.040255	-0.082776	0.00226604	0.0692	ns
Step Down	gm:sex	GMLow:F	GMHigh:M	0	-0.0102653	-0.0547735	0.0342429	0.926	ns
Step Down	gm:sex	GMLow:F	GMLow:M	0	-0.021733	-0.0662412	0.0227752	0.563	ns
Step Down	gm:sex	GMHigh:M	GMLow:M	0	-0.0114677	-0.0549033	0.0319678	0.893	ns
Step Up	gm	GMHigh	GMLow	0	0.0505246	-0.0139824	0.115032	0.121	ns
Step Up	sex	F	M	0	0.0576892	-0.00675108	0.122129	0.0779	ns
Step Up	gm:sex	GMHigh:F	GMLow:F	0	0.0646058	-0.0567596	0.185971	0.49	ns
Step Up	gm:sex	GMHigh:F	GMHigh:M	0	0.0736944	-0.0446236	0.192012	0.353	ns
Step Up	gm:sex	GMHigh:F	GMLow:M	0	0.10501	-0.0133084	0.223328	0.0977	ns
Step Up	gm:sex	GMLow:F	GMHigh:M	0	0.00908864	-0.114759	0.132936	0.997	ns
Step Up	gm:sex	GMLow:F	GMLow:M	0	0.0404039	-0.0834437	0.164251	0.818	ns
Step Up	gm:sex	GMHigh:M	GMLow:M	0	0.0313152	-0.0895476	0.152178	0.899	ns
Two Steps	gm	GMHigh	GMLow	0	0.00232255	-0.0387608	0.0434059	0.91	ns
Two Steps	sex	F	M	0	-0.0314064	-0.0724473	0.00963442	0.13	ns
Two Steps	gm:sex	GMHigh:F	GMLow:F	0	0.00542512	-0.0718703	0.0827205	0.998	ns
Two Steps	gm:sex	GMHigh:F	GMHigh:M	0	-0.0298853	-0.10524	0.0454693	0.714	ns
Two Steps	gm:sex	GMHigh:F	GMLow:M	0	-0.0277845	-0.103139	0.0475701	0.757	ns
Two Steps	gm:sex	GMLow:F	GMHigh:M	0	-0.0353104	-0.114187	0.0435658	0.63	ns
Two Steps	gm:sex	GMLow:F	GMLow:M	0	-0.0332096	-0.112086	0.0456666	0.674	ns
Two Steps	gm:sex	GMHigh:M	GMLow:M	0	0.00210076	-0.0748746	0.0790761	1	ns
Up Frequency Modulation	gm	GMHigh	GMLow	0	-0.0197086	-0.0333094	-0.00610776	0.0056	**
Up Frequency Modulation	sex	F	M	0	-0.0187205	-0.0323073	-0.00513378	0.00815	**
Up Frequency Modulation	gm:sex	GMHigh:F	GMLow:F	0	-0.0229523	-0.0485413	0.00263668	0.0926	ns
Up Frequency Modulation	gm:sex	GMHigh:F	GMHigh:M	0	-0.0226543	-0.0476008	0.00229212	0.0868	ns
Up Frequency Modulation	gm:sex	GMHigh:F	GMLow:M	0	-0.0374441	-0.0623906	-0.0124977	0.00137	**
Up Frequency Modulation	gm:sex	GMLow:F	GMHigh:M	0	0.000297945	-0.0258144	0.0264103	1	ns
Up Frequency Modulation	gm:sex	GMLow:F	GMLow:M	0	-0.0144918	-0.0406041	0.0116205	0.454	ns
Up Frequency Modulation	gm:sex	GMHigh:M	GMLow:M	0	-0.0147898	-0.0402728	0.0106932	0.415	ns
