## Supplementary File 3 for "Supplier-origin gut microbiomes affect host body weight and select autism-related behaviors"

### Sheet: cf_call_class_anova_res
class	Effect	DFn	DFd	F	p	p<.05	ges
Chevron	gm	1	43	1.228	0.274		0.028
Chevron	sex	1	43	3.574	0.065		0.077
Chevron	gm:sex	1	43	0.683	0.413		0.016
Complex	gm	1	43	1.201	0.279		0.027
Complex	sex	1	43	1.016	0.319		0.023
Complex	gm:sex	1	43	0.66	0.421		0.015
Down Frequency Modulation	gm	1	43	0.622	0.435		0.014
Down Frequency Modulation	sex	1	43	1.441	0.237		0.032
Down Frequency Modulation	gm:sex	1	43	2.053	0.159		0.046
Flat	gm	1	43	1.003	0.322		0.023
Flat	sex	1	43	2.152	0.15		0.048
Flat	gm:sex	1	43	0.972	0.33		0.022
Multiple Steps	gm	1	43	0.933	0.339		0.021
Multiple Steps	sex	1	43	1.153	0.289		0.026
Multiple Steps	gm:sex	1	43	0.703	0.406		0.016
Reverse Chevron	gm	1	43	3.816	0.057		0.082
Reverse Chevron	sex	1	43	3.528	0.067		0.076
Reverse Chevron	gm:sex	1	43	2.152	0.15		0.048
Short	gm	1	43	0.107	0.745		0.002
Short	sex	1	43	0.128	0.723		0.003
Short	gm:sex	1	43	0.301	0.586		0.007
Step Down	gm	1	43	4.774	0.034	*	0.1
Step Down	sex	1	43	15.949	0.00025	*	0.271
Step Down	gm:sex	1	43	9.793	0.003	*	0.185
Step Up	gm	1	43	5.041	0.03	*	0.105
Step Up	sex	1	43	1.232	0.273		0.028
Step Up	gm:sex	1	43	0.138	0.712		0.003
Two Steps	gm	1	43	1.132	0.293		0.026
Two Steps	sex	1	43	2.213	0.144		0.049
Two Steps	gm:sex	1	43	0.051	0.823		0.001
Up Frequency Modulation	gm	1	43	6.175	0.017	*	0.126
Up Frequency Modulation	sex	1	43	5.718	0.021	*	0.117
Up Frequency Modulation	gm:sex	1	43	10.805	0.002	*	0.201

### Sheet: cf_call_class_tukey_res
class	term	group1	group2	null.value	estimate	conf.low	conf.high	p.adj	p.adj.signif
Chevron	gm	CFHigh	CFLow	0	-0.0234515	-0.0679063	0.0210033	0.293	ns
Chevron	sex	F	M	0	-0.041888	-0.0865864	0.00281039	0.0655	ns
Chevron	gm:sex	CFHigh:F	CFLow:F	0	-0.0447381	-0.132948	0.043472	0.534	ns
Chevron	gm:sex	CFHigh:F	CFHigh:M	0	-0.0607239	-0.145641	0.0241936	0.239	ns
Chevron	gm:sex	CFHigh:F	CFLow:M	0	-0.0688038	-0.153721	0.0161136	0.149	ns
Chevron	gm:sex	CFLow:F	CFHigh:M	0	-0.0159858	-0.0986928	0.0667212	0.955	ns
Chevron	gm:sex	CFLow:F	CFLow:M	0	-0.0240657	-0.106773	0.0586413	0.864	ns
Chevron	gm:sex	CFHigh:M	CFLow:M	0	-0.0080799	-0.0872658	0.071106	0.993	ns
Complex	gm	CFHigh	CFLow	0	0.00138275	-0.00110689	0.00387238	0.269	ns
Complex	sex	F	M	0	-0.0012508	-0.00375408	0.00125247	0.319	ns
Complex	gm:sex	CFHigh:F	CFLow:F	0	0.00247067	-0.00246942	0.00741076	0.545	ns
Complex	gm:sex	CFHigh:F	CFHigh:M	0	-0.000215962	-0.00497165	0.00453973	0.999	ns
Complex	gm:sex	CFHigh:F	CFLow:M	0	0.000236839	-0.00451885	0.00499253	0.999	ns
Complex	gm:sex	CFLow:F	CFHigh:M	0	-0.00268664	-0.00731854	0.00194526	0.417	ns
Complex	gm:sex	CFLow:F	CFLow:M	0	-0.00223384	-0.00686574	0.00239806	0.575	ns
Complex	gm:sex	CFHigh:M	CFLow:M	0	0.000452801	-0.00398191	0.00488751	0.993	ns
Down Frequency Modulation	gm	CFHigh	CFLow	0	-0.0296506	-0.102828	0.043527	0.418	ns
Down Frequency Modulation	sex	F	M	0	0.0437846	-0.0297941	0.117363	0.237	ns
Down Frequency Modulation	gm:sex	CFHigh:F	CFLow:F	0	0.0293171	-0.115887	0.174521	0.949	ns
Down Frequency Modulation	gm:sex	CFHigh:F	CFHigh:M	0	0.0975008	-0.0422831	0.237285	0.259	ns
Down Frequency Modulation	gm:sex	CFHigh:F	CFLow:M	0	0.0221935	-0.11759	0.161977	0.974	ns
Down Frequency Modulation	gm:sex	CFLow:F	CFHigh:M	0	0.0681837	-0.0679616	0.204329	0.544	ns
Down Frequency Modulation	gm:sex	CFLow:F	CFLow:M	0	-0.00712363	-0.143269	0.129022	0.999	ns
Down Frequency Modulation	gm:sex	CFHigh:M	CFLow:M	0	-0.0753073	-0.205656	0.0550418	0.421	ns
Flat	gm	CFHigh	CFLow	0	-0.0152726	-0.0449847	0.0144395	0.306	ns
Flat	sex	F	M	0	0.0217268	-0.00814815	0.0516017	0.15	ns
Flat	gm:sex	CFHigh:F	CFLow:F	0	0.00142114	-0.0575356	0.0603779	1	ns
Flat	gm:sex	CFHigh:F	CFHigh:M	0	0.0367353	-0.0200208	0.0934913	0.321	ns
Flat	gm:sex	CFHigh:F	CFLow:M	0	0.00893439	-0.0478217	0.0656904	0.975	ns
Flat	gm:sex	CFLow:F	CFHigh:M	0	0.0353141	-0.0199645	0.0905928	0.333	ns
Flat	gm:sex	CFLow:F	CFLow:M	0	0.00751325	-0.0477654	0.0627919	0.983	ns
Flat	gm:sex	CFHigh:M	CFLow:M	0	-0.0278009	-0.0807262	0.0251244	0.504	ns
Multiple Steps	gm	CFHigh	CFLow	0	0.000273549	-0.000282683	0.000829781	0.327	ns
Multiple Steps	sex	F	M	0	-0.000297651	-0.000856931	0.000261629	0.289	ns
Multiple Steps	gm:sex	CFHigh:F	CFLow:F	0	0.000524266	-0.000579445	0.00162798	0.587	ns
Multiple Steps	gm:sex	CFHigh:F	CFHigh:M	0	-5.89687e-05	-0.00112148	0.00100354	0.999	ns
Multiple Steps	gm:sex	CFHigh:F	CFLow:M	0	-1.2905e-07	-0.00106264	0.00106238	1	ns
Multiple Steps	gm:sex	CFLow:F	CFHigh:M	0	-0.000583234	-0.00161809	0.000451621	0.443	ns
Multiple Steps	gm:sex	CFLow:F	CFLow:M	0	-0.000524395	-0.00155925	0.00051046	0.534	ns
Multiple Steps	gm:sex	CFHigh:M	CFLow:M	0	5.88397e-05	-0.000931959	0.00104964	0.999	ns
Reverse Chevron	gm	CFHigh	CFLow	0	-0.000467024	-0.000960259	2.62114e-05	0.0629	ns
Reverse Chevron	sex	F	M	0	-0.000461804	-0.000957742	3.41337e-05	0.0672	ns
Reverse Chevron	gm:sex	CFHigh:F	CFLow:F	0	-0.000877664	-0.00185637	0.000101045	0.093	ns
Reverse Chevron	gm:sex	CFHigh:F	CFHigh:M	0	-0.000832535	-0.00177471	0.000109642	0.1	ns
Reverse Chevron	gm:sex	CFHigh:F	CFLow:M	0	-0.000988292	-0.00193047	-4.61148e-05	0.0366	*
Reverse Chevron	gm:sex	CFLow:F	CFHigh:M	0	4.51288e-05	-0.000872523	0.00096278	0.999	ns
Reverse Chevron	gm:sex	CFLow:F	CFLow:M	0	-0.000110627	-0.00102828	0.000807024	0.988	ns
Reverse Chevron	gm:sex	CFHigh:M	CFLow:M	0	-0.000155756	-0.00103434	0.000722828	0.964	ns
Short	gm	CFHigh	CFLow	0	-0.000363207	-0.00254221	0.0018158	0.738	ns
Short	sex	F	M	0	0.000388028	-0.00180291	0.00257897	0.723	ns
Short	gm:sex	CFHigh:F	CFLow:F	0	0.000306574	-0.00401714	0.00463029	0.998	ns
Short	gm:sex	CFHigh:F	CFHigh:M	0	0.00100048	-0.00316184	0.00516281	0.918	ns
Short	gm:sex	CFHigh:F	CFLow:M	0	0.00011404	-0.00404828	0.00427636	1	ns
Short	gm:sex	CFLow:F	CFHigh:M	0	0.000693911	-0.00336007	0.00474789	0.968	ns
Short	gm:sex	CFLow:F	CFLow:M	0	-0.000192534	-0.00424651	0.00386144	0.999	ns
Short	gm:sex	CFHigh:M	CFLow:M	0	-0.000886445	-0.00476783	0.00299494	0.928	ns
Step Down	gm	CFHigh	CFLow	0	-0.0128578	-0.0252582	-0.00045741	0.0425	*
Step Down	sex	F	M	0	-0.0246835	-0.0371518	-0.0122152	0.000251	***
Step Down	gm:sex	CFHigh:F	CFLow:F	0	-0.0348801	-0.0594857	-0.0102745	0.00254	**
Step Down	gm:sex	CFHigh:F	CFHigh:M	0	-0.0445673	-0.0682545	-0.0208801	5.32e-05	****
Step Down	gm:sex	CFHigh:F	CFLow:M	0	-0.0407285	-0.0644157	-0.0170413	0.000214	***
Step Down	gm:sex	CFLow:F	CFHigh:M	0	-0.00968718	-0.0327578	0.0133834	0.678	ns
Step Down	gm:sex	CFLow:F	CFLow:M	0	-0.0058484	-0.028919	0.0172222	0.905	ns
Step Down	gm:sex	CFHigh:M	CFLow:M	0	0.00383879	-0.0182496	0.0259272	0.966	ns
Step Up	gm	CFHigh	CFLow	0	0.0793409	0.00725236	0.151429	0.0318	*
Step Up	sex	F	M	0	0.0398775	-0.0326061	0.112361	0.273	ns
Step Up	gm:sex	CFHigh:F	CFLow:F	0	0.0654892	-0.0775534	0.208532	0.616	ns
Step Up	gm:sex	CFHigh:F	CFHigh:M	0	0.0261921	-0.111511	0.163895	0.957	ns
Step Up	gm:sex	CFHigh:F	CFLow:M	0	0.118392	-0.0193109	0.256096	0.114	ns
Step Up	gm:sex	CFLow:F	CFHigh:M	0	-0.0392971	-0.173416	0.0948217	0.862	ns
Step Up	gm:sex	CFLow:F	CFLow:M	0	0.0529032	-0.0812156	0.187022	0.719	ns
Step Up	gm:sex	CFHigh:M	CFLow:M	0	0.0922003	-0.0362087	0.220609	0.235	ns
Two Steps	gm	CFHigh	CFLow	0	0.0162783	-0.0135822	0.0461389	0.278	ns
Two Steps	sex	F	M	0	-0.0221404	-0.0521645	0.0078838	0.144	ns
Two Steps	gm:sex	CFHigh:F	CFLow:F	0	0.0194747	-0.0397765	0.0787258	0.816	ns
Two Steps	gm:sex	CFHigh:F	CFHigh:M	0	-0.0187071	-0.0757467	0.0383324	0.817	ns
Two Steps	gm:sex	CFHigh:F	CFLow:M	0	-0.00594673	-0.0629863	0.0510928	0.992	ns
Two Steps	gm:sex	CFLow:F	CFHigh:M	0	-0.0381818	-0.0937366	0.017373	0.271	ns
Two Steps	gm:sex	CFLow:F	CFLow:M	0	-0.0254214	-0.0809762	0.0301334	0.616	ns
Two Steps	gm:sex	CFHigh:M	CFLow:M	0	0.0127604	-0.0404292	0.06595	0.918	ns
Up Frequency Modulation	gm	CFHigh	CFLow	0	-0.0152128	-0.0278436	-0.00258199	0.0194	*
Up Frequency Modulation	sex	F	M	0	-0.0150548	-0.0277548	-0.00235475	0.0213	*
Up Frequency Modulation	gm:sex	CFHigh:F	CFLow:F	0	-0.0385078	-0.0635706	-0.013445	0.000982	***
Up Frequency Modulation	gm:sex	CFHigh:F	CFHigh:M	0	-0.0363229	-0.0604502	-0.0121955	0.00126	**
Up Frequency Modulation	gm:sex	CFHigh:F	CFLow:M	0	-0.0334037	-0.0575311	-0.00927642	0.00329	**
Up Frequency Modulation	gm:sex	CFLow:F	CFHigh:M	0	0.00218494	-0.0213143	0.0256842	0.995	ns
Up Frequency Modulation	gm:sex	CFLow:F	CFLow:M	0	0.00510406	-0.0183952	0.0286033	0.937	ns
Up Frequency Modulation	gm:sex	CFHigh:M	CFLow:M	0	0.00291912	-0.0195797	0.025418	0.985	ns
